# Exercise-induced sweat suppresses depression-like behaviors in mice

**DOI:** 10.64898/2026.06.02.728455

**Authors:** Huilin Yao, Sisi Xing, Maodi Liang, Qintong Fei, Jing Cao, Tiantian Liang, Bojun Yang, Chunmei Cui, Hua Liu, Qinghua Cui

## Abstract

Depression represents a major global public health challenge. Current antidepressant therapies are often limited by significant side effects, delayed onset of action, and suboptimal efficacy, creating an urgent need for the development of novel interventions. In this study, using a transcriptome-based bioinformatics pipeline, we found that the gene signature of depression is significantly anti-correlated with that of exercise-induced sweat (EIS), suggesting that EIS may have the potential to treat depression. To validate this prediction, we first established a lipopolysaccharide-induced mouse model of depression and then evaluated the therapeutic effects of EIS in comparison with the positive control fluoxetine. Our results show that EIS treatment significantly suppresses depressive and anxiety-like behaviors, as evidenced by increased sucrose preference in the sucrose preference test, reduced immobility in the tail suspension test, and enhanced exploratory activity in the elevated plus maze. Notably, high-dose EIS intervention achieved therapeutic efficacy comparable to, or even better than, that of fluoxetine. This study identifies EIS as a novel bioactive intervention and an innovative strategy for treating depression, and opens a new avenue in sports medicine by investigating the potential beneficial effects of EIS.
