## Supplementary File S2 for "Exercise-induced sweat suppresses depression-like behaviors in mice"

### Sheet: S2
Supplementary File S2. List of overlapped gene signatures of sweat treatment and depression (CA1 subregion).
gene EntrezID	Fold change (sweat)	Fold change (depression)	official gene name	full gene name
213	1.72222	1.53518	ALB	albumin
482	2.12054	1.51453	ATP1B2	ATPase Na+/K+ transporting subunit beta 2
947	2.21091	1.72967	CD34	CD34 molecule
1959	2.21654	3.2612	EGR2	early growth response 2
2069	1.83515	1.52373	EREG	epiregulin
2354	1.84995	1.54825	FOSB	FosB proto-oncogene, AP-1 transcription factor subunit
3853	1.55718	1.56387	KRT6A	keratin 6A
5159	2.93266	1.55094	PDGFRB	platelet derived growth factor receptor beta
6528	1.79943	1.51165	SLC5A5	solute carrier family 5 member 5
6534	2.29053	1.72695	SLC6A7	solute carrier family 6 member 7
7010	2.89289	1.79743	TEK	TEK receptor tyrosine kinase
9290	1.51992	1.67792	GPR55	G protein-coupled receptor 55
9379	2.14591	1.51119	NRXN2	neurexin 2
11067	2.04485	2.41321	DEPP1	DEPP autophagy regulator 1
23563	2.03846	1.6492	CHST5	carbohydrate sulfotransferase 5
26025	2.69248	1.80953	PCDHGA12	protocadherin gamma subfamily A, 12
29958	1.61273	1.61812	DMGDH	dimethylglycine dehydrogenase
57582	2.22566	1.54776	KCNT1	potassium sodium-activated channel subfamily T member 1
64240	3.03094	3.68889	ABCG5	ATP binding cassette subfamily G member 5
80739	4.73261	1.53379	MPIG6B	megakaryocyte and platelet inhibitory receptor G6b
85366	1.94516	1.50004	MYLK2	myosin light chain kinase 2
116154	6.40537	1.62535	PHACTR3	phosphatase and actin regulator 3
143162	7.57248	2.05671	FRMPD2	FERM and PDZ domain containing 2
221393	1.61129	1.66534	ADGRF4	adhesion G protein-coupled receptor F4
286887	6.21495	1.54248	KRT6C	keratin 6C
815	1.74741	0.638298	CAMK2A	calcium/calmodulin dependent protein kinase II alpha
881	1.62422	0.566403	CCIN	calicin
3950	1.815	0.606411	LECT2	leukocyte cell derived chemotaxin 2
4129	7.43117	0.373697	MAOB	monoamine oxidase B
4146	1.62898	0.450972	MATN1	matrilin 1
4982	3.28544	0.550622	TNFRSF11B	TNF receptor superfamily member 11b
5334	2.04302	0.630661	PLCL1	phospholipase C like 1 (inactive)
5778	5.03993	0.624946	PTPN7	protein tyrosine phosphatase non-receptor type 7
6557	2.94299	0.621979	SLC12A1	solute carrier family 12 member 1
7535	4.29767	0.439351	ZAP70	zeta chain of T cell receptor associated protein kinase 70
8916	2.65148	0.647205	HERC3	HECT and RLD domain containing E3 ubiquitin protein ligase 3
9034	4.90073	0.565352	CCRL2	C-C motif chemokine receptor like 2
9851	1.54888	0.646783	KIAA0753	KIAA0753
10234	2.99747	0.62416	LRRC17	leucine rich repeat containing 17
27165	3.76667	0.654325	GLS2	glutaminase 2
51339	3.09228	0.612728	DACT1	dishevelled binding antagonist of beta catenin 1
51710	1.64192	0.584408	ZNF44	zinc finger protein 44
54847	1.79278	0.647637	SIDT1	SID1 transmembrane family member 1
57379	1.58895	0.619926	AICDA	activation induced cytidine deaminase
64092	2.67648	0.621138	SAMSN1	SAM domain, SH3 domain and nuclear localization signals 1
64332	1.53788	0.649038	NFKBIZ	NFKB inhibitor zeta
79822	1.66934	0.63882	ARHGAP28	Rho GTPase activating protein 28
140690	1.5977	0.650182	CTCFL	CCCTC-binding factor like
142686	1.52617	0.655246	ASB14	ankyrin repeat and SOCS box containing 14
147920	1.50793	0.516761	IGFL2	IGF like family member 2
168667	1.65982	0.603352	BMPER	BMP binding endothelial regulator
253018	1.54825	0.0227126	HCG27	HLA complex group 27
174	0.448302	1.76924	AFP	alpha fetoprotein
250	0.218812	1.56141	ALPP	alkaline phosphatase, placental
775	0.423165	1.67937	CACNA1C	calcium voltage-gated channel subunit alpha1 C
954	0.509529	1.51899	ENTPD2	ectonucleoside triphosphate diphosphohydrolase 2
1117	0.568021	1.99054	CHI3L2	chitinase 3 like 2
1379	0.611776	2.16629	CR1L	complement C3b/C4b receptor 1 like
1733	0.459809	1.66285	DIO1	iodothyronine deiodinase 1
1909	0.558539	1.97972	EDNRA	endothelin receptor type A
2099	0.592509	2.33018	ESR1	estrogen receptor 1
2645	0.486842	2.96381	GCK	glucokinase
2719	0.587792	2.2955	GPC3	glypican 3
3082	0.354553	1.63118	HGF	hepatocyte growth factor
3232	0.637062	4.17324	HOXD3	homeobox D3
4237	0.268353	1.65452	MFAP2	microfibril associated protein 2
5017	0.572701	1.68571	OVOL1	ovo like transcriptional repressor 1
5913	0.567919	1.96753	RAPSN	receptor associated protein of the synapse
6005	0.466276	6.06844	RHAG	Rh associated glycoprotein
6352	0.502128	10.6797	CCL5	C-C motif chemokine ligand 5
6489	0.592739	1.93708	ST8SIA1	ST8 alpha-N-acetyl-neuraminide alpha-2,8-sialyltransferase 1
6607	0.598647	2.2567	SMN2	survival of motor neuron 2, centromeric
7047	0.292565	1.54489	TGM4	transglutaminase 4
7130	0.483251	2.40382	TNFAIP6	TNF alpha induced protein 6
7412	0.383903	1.95773	VCAM1	vascular cell adhesion molecule 1
7464	0.662544	1.62021	CORO2A	coronin 2A
9971	0.323057	2.48664	NR1H4	nuclear receptor subfamily 1 group H member 4
10417	0.637382	1.5144	SPON2	spondin 2
10437	0.370872	1.79447	IFI30	IFI30 lysosomal thiol reductase
10561	0.582155	1.78436	IFI44	interferon induced protein 44
23493	0.56906	1.50717	HEY2	hes related family bHLH transcription factor with YRPW motif 2
23630	0.597502	1.64676	KCNE5	potassium voltage-gated channel subfamily E regulatory subunit 5
29999	0.227942	3.46049	FSCN3	fascin actin-bundling protein 3
54363	0.257142	1.58046	HAO1	hydroxyacid oxidase 1
55821	0.575851	1.79291	ALLC	allantoicase
56103	0.603222	1.52314	PCDHGB2	protocadherin gamma subfamily B, 2
56107	0.432898	2.61862	PCDHGA9	protocadherin gamma subfamily A, 9
64091	0.547334	1.60857	POPDC2	popeye domain cAMP effector 2
64405	0.605374	1.51682	CDH22	cadherin 22
79667	0.563713	2.06893	KLF3-AS1	KLF3 antisense RNA 1
79870	0.48279	1.65867	BAALC	BAALC binder of MAP3K1 and KLF4
81607	0.666191	2.62856	NECTIN4	nectin cell adhesion molecule 4
84239	0.2547	1.62581	ATP13A4	ATPase 13A4
148345	0.428445	1.5007	CIROZ	ciliated left-right organizer protein containing ZP-N domains
196883	0.250253	1.63815	ADCY4	adenylate cyclase 4
219623	0.345668	2.4778	TMEM26	transmembrane protein 26
254050	0.264794	1.88694	LRRC43	leucine rich repeat containing 43
284467	0.420802	1.52409	TAFA3	TAFA chemokine like family member 3
151	0.459363	0.526175	ADRA2B	adrenoceptor alpha 2B
1262	0.361316	0.564208	CNGA4	cyclic nucleotide gated channel subunit alpha 4
1577	0.654088	0.562006	CYP3A5	cytochrome P450 family 3 subfamily A member 5
5158	0.248002	0.609379	PDE6B	phosphodiesterase 6B
5317	0.44274	0.631835	PKP1	plakophilin 1
7434	0.574037	0.374605	VIPR2	vasoactive intestinal peptide receptor 2
7447	0.556217	0.615371	VSNL1	visinin like 1
8001	0.662442	0.530068	GLRA3	glycine receptor alpha 3
8707	0.414113	0.624362	B3GALT2	beta-1,3-galactosyltransferase 2
9365	0.487348	0.514403	KL	klotho
10881	0.572812	0.111544	ACTL7A	actin like 7A
55584	0.604752	0.636701	CHRNA9	cholinergic receptor nicotinic alpha 9 subunit
