## Supplementary File S3 for "Exercise-induced sweat suppresses depression-like behaviors in mice"

### Sheet: S3
Supplementary File S3. List of overlapped gene signatures of sweat treatment and depression (dentate gyrus subregion).
gene EntrezID	Fold change (sweat)	Fold change (depression)	official gene name	full gene name
1137	3.02889	1.90802	CHRNA4	cholinergic receptor nicotinic alpha 4 subunit
1959	2.21654	1.8365	EGR2	early growth response 2
2048	1.52112	1.51183	EPHB2	EPH receptor B2
2103	1.91037	1.52823	ESRRB	estrogen related receptor beta
2256	1.63169	1.58917	FGF11	fibroblast growth factor 11
2321	1.94651	1.53905	FLT1	fms related receptor tyrosine kinase 1
2529	2.30385	1.6198	FUT7	fucosyltransferase 7
2693	2.15892	1.78845	GHSR	growth hormone secretagogue receptor
2769	4.10823	1.51239	GNA15	G protein subunit alpha 15
2874	1.61438	2.13935	GPS2	G protein pathway suppressor 2
3596	2.48359	2.21429	IL13	interleukin 13
5652	3.73844	1.52653	PRSS8	serine protease 8
6013	1.80788	1.57126	RLN1	relaxin 1
6442	3.58911	1.68888	SGCA	sarcoglycan alpha
7010	2.89289	2.34141	TEK	TEK receptor tyrosine kinase
8530	1.63066	1.8554	CST7	cystatin F
8578	1.67918	1.83411	SCARF1	scavenger receptor class F member 1
9290	1.51992	1.52866	GPR55	G protein-coupled receptor 55
10008	1.69031	1.58595	KCNE3	potassium voltage-gated channel subfamily E regulatory subunit 3
22844	1.8131	1.6757	FRMPD1	FERM and PDZ domain containing 1
23563	2.03846	3.13808	CHST5	carbohydrate sulfotransferase 5
26025	2.69248	2.69703	PCDHGA12	protocadherin gamma subfamily A, 12
64240	3.03094	1.70519	ABCG5	ATP binding cassette subfamily G member 5
65267	1.65829	1.67747	WNK3	WNK lysine deficient protein kinase 3
80739	4.73261	1.60251	MPIG6B	megakaryocyte and platelet inhibitory receptor G6b
83873	1.74799	1.54158	GPR61	G protein-coupled receptor 61
85366	1.94516	1.64956	MYLK2	myosin light chain kinase 2
92291	3.91128	2.05267	CAPN13	calpain 13
143162	7.57248	6.26342	FRMPD2	FERM and PDZ domain containing 2
317772	3.55707	1.6722	H2AC21	H2A clustered histone 21
347853	1.56181	1.50562	TBX10	T-box transcription factor 10
375519	3.58749	1.6737	GJB7	gap junction protein beta 7
49	1.86898	0.66002	ACR	acrosin
275	3.09098	0.45177	AMT	aminomethyltransferase
491	3.94236	0.624951	ATP2B2	ATPase plasma membrane Ca2+ transporting 2
881	1.62422	0.576061	CCIN	calicin
3007	4.24279	0.492742	H1-3	H1.3 linker histone, cluster member
3822	1.94729	0.558067	KLRC2	killer cell lectin like receptor C2
4129	7.43117	0.556373	MAOB	monoamine oxidase B
4143	1.75056	0.652926	MAT1A	methionine adenosyltransferase 1A
4321	5.00622	0.521709	MMP12	matrix metallopeptidase 12
6101	1.68991	0.650776	RP1	RP1 axonemal microtubule associated
6521	1.99146	0.333033	SLC4A1	solute carrier family 4 member 1 (Diego blood group)
6557	2.94299	0.638644	SLC12A1	solute carrier family 12 member 1
6563	5.54521	0.567171	SLC14A1	solute carrier family 14 member 1 (Kidd blood group)
6568	1.8091	0.545295	SLC17A1	solute carrier family 17 member 1
6866	6.66165	0.609753	TAC3	tachykinin precursor 3
6913	2.38424	0.604014	TBX15	T-box transcription factor 15
8838	1.79686	0.631087	CCN6	cellular communication network factor 6
9034	4.90073	0.318694	CCRL2	C-C motif chemokine receptor like 2
9173	4.766	0.621698	IL1RL1	interleukin 1 receptor like 1
10234	2.99747	0.549074	LRRC17	leucine rich repeat containing 17
28513	2.13441	0.628329	CDH19	cadherin 19
51209	2.59343	0.49517	RAB9B	RAB9B, member RAS oncogene family
51555	1.51656	0.531749	PEX5L	peroxisomal biogenesis factor 5 like
51710	1.64192	0.528453	ZNF44	zinc finger protein 44
58529	1.86841	0.644187	MYOZ1	myozenin 1
64816	2.7369	0.51192	CYP3A43	cytochrome P450 family 3 subfamily A member 43
79674	2.18256	0.603156	VEPH1	ventricular zone expressed PH domain containing 1
79973	2.96669	0.409011	ZNF442	zinc finger protein 442
93986	2.21522	0.662109	FOXP2	forkhead box P2
116443	1.71237	0.648131	GRIN3A	glutamate ionotropic receptor NMDA type subunit 3A
142686	1.52617	0.600965	ASB14	ankyrin repeat and SOCS box containing 14
147920	1.50793	0.543861	IGFL2	IGF like family member 2
163050	2.12722	0.638927	ZNF564	zinc finger protein 564
255877	1.54663	0.476671	BCL6B	BCL6B transcription repressor
284593	1.75048	0.636692	FAM41C	family with sequence similarity 41 member C
285349	2.00971	0.571035	ZNF660	zinc finger protein 660
285759	1.8477	0.64181	LINC02880	long intergenic non-protein coding RNA 2880
340533	1.99063	0.506159	NEXMIF	neurite extension and migration factor
33	0.5385	1.71678	ACADL	acyl-CoA dehydrogenase long chain
111	0.40474	1.77247	ADCY5	adenylate cyclase 5
174	0.448302	2.25659	AFP	alpha fetoprotein
212	0.481183	1.55958	ALAS2	5'-aminolevulinate synthase 2
364	0.529969	1.55137	AQP7	aquaporin 7
775	0.423165	1.93584	CACNA1C	calcium voltage-gated channel subunit alpha1 C
828	0.54668	1.67721	CAPS	calcyphosine
1188	0.635279	1.89189	CLCNKB	chloride voltage-gated channel Kb
1379	0.611776	1.92028	CR1L	complement C3b/C4b receptor 1 like
1644	0.468871	1.55841	DDC	dopa decarboxylase
1909	0.558539	1.70083	EDNRA	endothelin receptor type A
2099	0.592509	2.73834	ESR1	estrogen receptor 1
2253	0.242225	1.61338	FGF8	fibroblast growth factor 8
2623	0.166238	1.74675	GATA1	GATA binding protein 1
2645	0.486842	3.82301	GCK	glucokinase
2719	0.587792	1.94465	GPC3	glypican 3
3026	0.288337	1.54574	HABP2	hyaluronan binding protein 2
3273	0.390226	1.5297	HRG	histidine rich glycoprotein
4069	0.267649	1.54161	LYZ	lysozyme
4237	0.268353	4.06864	MFAP2	microfibril associated protein 2
4886	0.524182	1.59729	NPY1R	neuropeptide Y receptor Y1
5017	0.572701	2.58396	OVOL1	ovo like transcriptional repressor 1
5731	0.621778	1.82667	PTGER1	prostaglandin E receptor 1
5913	0.567919	3.12702	RAPSN	receptor associated protein of the synapse
6005	0.466276	8.98294	RHAG	Rh associated glycoprotein
6489	0.592739	1.75035	ST8SIA1	ST8 alpha-N-acetyl-neuraminide alpha-2,8-sialyltransferase 1
7066	0.642456	1.67343	THPO	thrombopoietin
7130	0.483251	3.9315	TNFAIP6	TNF alpha induced protein 6
7412	0.383903	1.82534	VCAM1	vascular cell adhesion molecule 1
7464	0.662544	2.83203	CORO2A	coronin 2A
8022	0.286503	1.55327	LHX3	LIM homeobox 3
8350	0.658935	2.12071	H3C1	H3 clustered histone 1
9032	0.405696	1.92368	TM4SF5	transmembrane 4 L six family member 5
9760	0.63476	1.56678	TOX	thymocyte selection associated high mobility group box
10335	0.249817	1.76875	IRAG1	inositol 1,4,5-triphosphate receptor associated 1
10841	0.233718	1.59933	FTCD	formimidoyltransferase cyclodeaminase
23460	0.467742	1.76379	ABCA6	ATP binding cassette subfamily A member 6
23462	0.624456	2.1992	HEY1	hes related family bHLH transcription factor with YRPW motif 1
23584	0.543906	1.55285	VSIG2	V-set and immunoglobulin domain containing 2
51393	0.404091	1.72051	TRPV2	transient receptor potential cation channel subfamily V member 2
56107	0.432898	3.39494	PCDHGA9	protocadherin gamma subfamily A, 9
57159	0.204416	1.5477	TRIM54	tripartite motif containing 54
57419	0.553859	2.42436	SLC24A3	solute carrier family 24 member 3
79667	0.563713	1.69057	KLF3-AS1	KLF3 antisense RNA 1
81607	0.666191	3.02244	NECTIN4	nectin cell adhesion molecule 4
81629	0.615762	1.69381	TSSK3	testis specific serine kinase 3
124925	0.553463	1.66505	SEZ6	seizure related 6 homolog
126006	0.488479	1.53225	PCP2	Purkinje cell protein 2
140686	0.343263	1.5491	WFDC3	WAP four-disulfide core domain 3
140700	0.494943	1.74392	SAMD10	sterile alpha motif domain containing 10
219623	0.345668	2.27752	TMEM26	transmembrane protein 26
254050	0.264794	3.52566	LRRC43	leucine rich repeat containing 43
284306	0.639377	1.59052	ZNF547	zinc finger protein 547
284443	0.236272	1.56243	ZNF493	zinc finger protein 493
339488	0.649091	1.72887	TFAP2E	transcription factor AP-2 epsilon
1	0.52398	0.643675	A1BG	alpha-1-B glycoprotein
151	0.459363	0.542079	ADRA2B	adrenoceptor alpha 2B
1299	0.413296	0.537657	COL9A3	collagen type IX alpha 3 chain
1415	0.182303	0.513621	CRYBB2	crystallin beta B2
1577	0.654088	0.538356	CYP3A5	cytochrome P450 family 3 subfamily A member 5
2006	0.483615	0.393967	ELN	elastin
2591	0.632658	0.628332	GALNT3	polypeptide N-acetylgalactosaminyltransferase 3
3488	0.466861	0.609726	IGFBP5	insulin like growth factor binding protein 5
3587	0.462927	0.467683	IL10RA	interleukin 10 receptor subunit alpha
3776	0.612115	0.594737	KCNK2	potassium two pore domain channel subfamily K member 2
3792	0.559146	0.635224	KEL	Kell metallo-endopeptidase (Kell blood group)
6038	0.435079	0.556334	RNASE4	ribonuclease A family member 4
6440	0.394064	0.417223	SFTPC	surfactant protein C
6947	0.62721	0.657478	TCN1	transcobalamin 1
7434	0.574037	0.551091	VIPR2	vasoactive intestinal peptide receptor 2
7503	0.437372	0.401021	XIST	X inactive specific transcript
7545	0.190938	0.492574	ZIC1	Zic family member 1
8001	0.662442	0.592398	GLRA3	glycine receptor alpha 3
8225	0.43133	0.453138	GTPBP6	GTP binding protein 6 (putative)
8293	0.0882127	0.384105	SERF1A	small EDRK-rich factor 1A
8336	0.392135	0.624724	H2AC17	H2A clustered histone 17
8529	0.194342	0.609126	CYP4F2	cytochrome P450 family 4 subfamily F member 2
9363	0.393821	0.652354	RAB33A	RAB33A, member RAS oncogene family
9938	0.63152	0.644629	ARHGAP25	Rho GTPase activating protein 25
10216	0.624732	0.602276	PRG4	proteoglycan 4
10628	0.136471	0.65904	TXNIP	thioredoxin interacting protein
23500	0.565781	0.65621	DAAM2	dishevelled associated activator of morphogenesis 2
50801	0.570727	0.368678	KCNK4	potassium two pore domain channel subfamily K member 4
51738	0.325401	0.654285	GHRL	ghrelin and obestatin prepropeptide
54979	0.561303	0.625704	PLAAT2	phospholipase A and acyltransferase 2
80108	0.575933	0.655412	ZFP2	ZFP2 zinc finger protein
83482	0.170525	0.626115	SCRT1	scratch family transcriptional repressor 1
94122	0.444771	0.469406	SYTL5	synaptotagmin like 5
115584	0.634366	0.535253	SLC5A11	solute carrier family 5 member 11
116535	0.349905	0.566457	MRGPRF	MAS related GPR family member F
155184	0.309132	0.627291	SLC2A7	solute carrier family 2 member 7
201798	0.638167	0.457384	TIGD4	tigger transposable element derived 4
203328	0.43392	0.657042	SUSD3	sushi domain containing 3
221472	0.554011	0.652676	FGD2	FYVE, RhoGEF and PH domain containing 2
246176	0.607603	0.649505	GAS2L2	growth arrest specific 2 like 2
344387	0.247552	0.644642	CDKL4	cyclin dependent kinase like 4
728492	0.502759	0.550829	SERF1B	small EDRK-rich factor 1B
